# Pangenome evaluation of gene essentiality in *Streptococcus pyogenes*

**DOI:** 10.1101/2023.08.29.555273

**Authors:** Magnus G. Jespersen, Andrew J. Hayes, Steven Y. C. Tong, Mark R. Davies

## Abstract

Populations of bacterial pathogens are made of strains that often have variable gene content, termed the pangenome. Variations in the genetic makeup of a single strain can alter bacterial physiology and fitness in response to different environmental stimuli. To define biologically relevant genes within a genome, genome-wide knockout transposon mutant libraries have been used to identify genes essential for survival or virulence in a particular strain. Such phenotypic studies have been applied in four different genotypes of the major human pathogen *Streptococcus pyogenes*, yet challenges exist in comparing results across studies conducted in different genetic backgrounds and conditions. To advance genotype-phenotype inferences within a population genomic framework of 250 *S. pyogenes* reference genomes, we systematically re-analysed publicly available transposon sequencing datasets from *S. pyogenes* using a transposon sequencing specific analysis pipeline, Transit. Across 4 genetic backgrounds and 9 phenotypic conditions, 311 genes were highly essential for survival, corresponding to ∼22% of the core genome. Among the 311 genes, functions related to information storage, and processing were overrepresented. Genes associated with cellular processing and signalling were of significantly higher essentiality under *in vivo* conditions (animal models with differing disease manifestation and site of colonisation) compared to *in vitro* (varying types of culture media). Finally, essential operons across *S. pyogenes* genotypes were defined, with an increased number of essential operons detected under *in vivo* conditions. This study provides an extendible database to which new studies can be added, and a searchable html-based resource to direct future investigations into *S. pyogenes* population biology.

**Importance:** *Streptococcus pyogenes* is a human adapted pathogen occupying restricted ecological niches. Understanding essentiality of genes across different strains and experimental conditions is important to direct research questions and efforts to prevent the large burden of disease caused by *S. pyogenes*. To this end we systematically reanalysed transposon sequencing studies in *S. pyogenes* using transposon sequencing specific methods, integrating them into an extendible meta-analysis framework. This provides a repository of gene essentiality in *S. pyogenes* for the community to guide future phenotypic studies.
