## Supplementary material for "Pangenome evaluation of gene essentiality in *Streptococcus pyogenes*": Operon essentiality table

S119 operon	Overall ess.	in vitro ess.	in vivo ess.
o_0001	2	2	2
o_0002	1.12	1	1.5
o_0003	1.194	1	1.333
o_0004	1.499	1.417	1.875
o_0005	1.076	0.75	1.25
o_0006	2	2	2
o_0007	2	2	2
o_0008	0.378	0	0.75
o_0009	2	2	2
o_0010	0.122	0.042	0.167
o_0011	0.232	0.1	0.55
o_0012	0.476	0.5	0.25
o_0013	1.347	1.5	1.75
o_0014	1.287	1.417	1.333
o_0015	0.627	0.25	1
o_0016	0.076	0	0.25
o_0017	0.111	0	0.25
o_0018	1.968	1.978	1.978
o_0019	2	2	2
o_0022	0.545	0.25	1.083
o_0023	1.038	1	1.125
o_0024	1.196	1	1.75
o_0025	2	2	2
o_0026	0.111	0	0.25
o_0027	0.111	0	0.25
o_0028	0.636	0.5	1
o_0029	0.144	0.125	0
o_0031	0.147	0.083	0.167
o_0032	0.111	0	0.25
o_0033	0.209	0.083	0.333
o_0034	0.111	0	0.25
o_0035	0.03	0	0.1
o_0036	0.076	0	0.25
o_0037	0	0	0
o_0038	0	0	0
o_0040	0.289	0.25	0
o_0041	0	0	0
o_0042	0.2	0.125	0.125
o_0043	0.587	0.25	0.75
o_0044	0.333	0.5	0.25
o_0045	1.12	1	1.5
o_0046	0.548	0.333	1
o_0047	0.578	0.5	0
o_0048	0.151	0	0.5
o_0050	0.4	0.25	0.25
o_0051	2	2	2
o_0052	0.111	0	0.25
o_0053	0.111	0	0.25
o_0054	0.2	0.125	0.125
o_0055	1.271	1	2
o_0056	0.22	0.1	0.25
o_0058	0.4	0.25	0.25
o_0059	0.4	0.25	0.25
o_0060	0.207	0	0.625
o_0061	0.729	0.5	1.25
o_0062	0.111	0	0.25
o_0063	2	2	2
o_0064	0.111	0	0.25
o_0065	0.111	0	0.25
o_0066	2	2	2
o_0067	0.234	0.083	0.417
o_0068	0.111	0	0.25
o_0069	0.224	0	0.625
o_0070	0.453	0.5	0.5
o_0071	0	0	0
o_0072	2	2	2
o_0073	0	0	0
o_0074	1.173	0.917	1.417
o_0075	2	2	2
o_0076	0.052	0.036	0.036
o_0077	0	0	0
o_0078	0.397	0.333	0.667
o_0079	0.852	0.8	1.2
o_0080	0.631	0.375	1.125
o_0081	2	2	2
o_0082	2	2	2
o_0083	2	2	2
o_0084	0.453	0.5	0.5
o_0085	1.422	1.5	2
o_0086	0.056	0	0.125
o_0087	1.56	1.5	2
o_0088	0.824	0.6	1.25
o_0089	0.187	0	0.5
o_0090	0.187	0	0.5
o_0091	0.338	0.1	0.5
o_0093	1	0.938	1.062
o_0094	1.182	0.75	1.75
o_0095	1.271	1	2
o_0096	0.474	0.5	0.5
o_0097	0.524	0.5	0.5
o_0098	0.964	0.75	1
o_0099	1.924	1.75	2
o_0100	0.6	0.75	1
o_0101	0.393	0.375	0.75
o_0102	1.12	1	1.5
o_0103	1.773	1.625	1.875
o_0104	1.657	1.562	1.75
o_0105	0.662	0.25	1
o_0106	1.187	1.083	1.333
o_0107	1.302	1.125	1.875
o_0108	2	2	2
o_0109	0	0	0
o_0110	0.111	0	0.25
o_0111	0.22	0.125	0.25
o_0112	0.663	0.575	0.75
o_0113	0.289	0.25	0
o_0114	0.711	0.75	1
o_0115	0	0	0
o_0116	0	0	0
o_0117	0.449	0	1.25
o_0118	2	2	2
o_0119	0	0	0
o_0120	0	0	0
o_0121	2	2	2
o_0122	2	2	2
o_0123	0.489	0.25	0.75
o_0124	1.698	1.5	1.5
o_0125	0.4	0.25	0.25
o_0126	1.333	1.333	1.333
o_0127	0.754	0.667	0.917
o_0128	0	0	0
o_0129	0	0	0
o_0130	0.151	0	0.5
o_0131	0	0	0
o_0132	0	0	0
o_0133	2	2	2
o_0134	0.113	0	0.333
o_0135	0	0	0
o_0136	0	0	0
o_0137	0	0	0
o_0138	0	0	0
o_0139	0	0	0
o_0140	0.354	0.167	0.417
o_0141	0	0	0
o_0142	0.8	0.8	0.8
o_0143	0.489	0	1
o_0144	1.284	1.083	1.667
o_0145	1.182	0.75	1.75
o_0146	2	2	2
o_0147	1.107	0.75	1.5
o_0148	2	2	2
o_0149	1.333	1.333	1.333
o_0150	0	0	0
o_0151	0.289	0.25	0
o_0152	0	0	0
o_0153	0.144	0.125	0
o_0154	1.61	1.562	1.625
o_0155	0	0	0
o_0156	0.916	0.667	1.333
o_0157	0	0	0
o_0158	0	0	0
o_0159	1.06	1	1.375
o_0160	0.262	0	0.75
o_0161	0.331	0.125	0.5
o_0162	0.151	0	0.5
o_0163	0.406	0.167	0.667
o_0164	2	2	2
o_0165	2	2	2
o_0166	2	2	2
o_0167	0	0	0
o_0168	0	0	0
o_0169	0.936	0.75	1.083
o_0170	1.169	1	1.5
o_0171	0.222	0	0.5
o_0172	0.262	0.167	0.417
o_0173	0	0	0
o_0174	0.804	0.667	1.083
o_0175	0.111	0	0.25
o_0176	0.111	0	0.25
o_0177	0.483	0.25	0.75
o_0178	0.038	0	0.125
o_0179	0.889	0.25	1.25
o_0180	0.908	0.688	1.125
o_0181	1.711	1.75	2
o_0182	0.262	0	0.75
o_0183	0	0	0
o_0184	1	1	1
o_0185	0.298	0.5	0.25
o_0186	0.289	0.25	0
o_0187	0.933	0.5	1.5
o_0188	1.004	0.75	1.25
o_0189	0.093	0	0.25
o_0190	0.093	0	0.25
o_0191	0.662	0.75	0.5
o_0192	2	2	2
o_0193	2	2	2
o_0194	2	2	2
o_0195	1.656	1.667	1.833
o_0196	0.111	0	0.25
o_0197	0	0	0
o_0198	2	2	2
o_0199	0	0	0
o_0200	0.025	0	0.083
o_0201	0.028	0	0.062
o_0202	0	0	0
o_0203	0	0	0
o_0204	2	2	2
o_0205	0	0	0
o_0207	0.4	0.25	0.25
o_0208	1.242	1.25	1.375
o_0209	0.616	0.25	0.917
o_0215	0	0	0
o_0216	0.111	0	0.25
o_0217	0.262	0	0.75
o_0218	0.076	0	0.25
o_0219	1.711	1.75	2
o_0220	1.196	1	1.75
o_0221	1.711	1.75	2
o_0222	0.056	0	0.125
o_0223	1.422	1.5	2
o_0224	1.704	1.625	2
o_0225	2	2	2
o_0226	0	0	0
o_0227	2	2	2
o_0229	0	0	0
o_0230	0.449	0.222	0.667
o_0231	0.4	0.25	0.25
o_0232	0.4	0.25	0.25
o_0233	2	2	2
o_0234	1.962	1.938	1.938
o_0235	0.151	0	0.5
o_0236	1.113	0.625	1.75
o_0237	2	2	2
o_0238	0.076	0	0.25
o_0239	0	0	0
o_0240	0	0	0
o_0241	0.985	0.833	1.583
o_0242	1.698	1.5	1.5
o_0243	0.44	0.25	0.5
o_0244	1.407	1.333	1.5
o_0245	2	2	2
o_0246	1.546	1.432	1.705
o_0247	1.111	1	1.5
o_0248	0.676	1	1
o_0249	1.416	1.375	1.75
o_0250	1.757	1.833	1.833
o_0251	2	2	2
o_0252	0.176	0	0.583
o_0253	0.151	0	0.5
o_0254	0	0	0
o_0255	0.151	0	0.5
o_0256	1.031	0.75	1.25
o_0257	0.111	0	0.25
o_0258	1.95	2	1.833
o_0259	0.683	0.417	1
o_0260	0.229	0.05	0.45
o_0261	0.147	0.125	0.125
o_0262	1.244	1	1.5
o_0263	0.056	0	0.125
o_0264	0.111	0	0.25
o_0265	0.111	0	0.25
o_0266	1.607	1.5	1.75
o_0267	0.344	0.25	0.125
o_0268	0.299	0.167	0.5
o_0269	0.373	0	1
o_0270	0.813	0.25	1
o_0271	0.151	0	0.5
o_0272	1.069	1.062	1.312
o_0273	0.151	0	0.5
o_0274	0	0	0
o_0275	0.384	0.083	0.833
o_0276	2	2	2
o_0277	2	2	2
o_0278	1.422	1.5	2
o_0279	1.317	1.125	1.562
o_0280	0.476	0.25	0.5
o_0281	0.111	0	0.25
o_0282	0.584	0.417	0.833
o_0283	0.076	0	0.25
o_0284	0.738	0.25	1.25
o_0285	0.131	0	0.375
o_0286	0.111	0	0.25
o_0287	0.22	0.125	0.25
o_0288	0.076	0	0.25
o_0289	2	2	2
o_0290	2	2	2
o_0291	0.364	0.25	0.25
o_0292	0.853	0.75	0.75
o_0293	2	2	2
o_0294	0	0	0
o_0295	0.038	0	0.125
o_0296	0	0	0
o_0297	0.453	0.5	0.5
o_0298	0.338	0	1
o_0299	0.622	0.45	0.85
o_0300	0.887	0.833	0.917
o_0301	0.741	0.667	0.833
o_0302	2	2	2
o_0303	0.076	0	0.25
o_0304	0.516	0.25	0.75
o_0305	0.163	0	0.5
o_0306	0.788	0.75	0.75
o_0307	0.076	0	0.25
o_0308	1.189	0.875	1.5
o_0309	0	0	0
o_0310	1.044	0.5	1.75
o_0311	2	2	2
o_0312	1.353	1.25	1.625
o_0313	1	1	1
o_0314	0.479	0.312	0.5
o_0315	0.11	0.062	0.125
o_0317	0.849	0.75	1
o_0318	0	0	0
o_0319	0.151	0	0.5
o_0320	0	0	0
o_0321	0.076	0	0.25
o_0322	0.037	0	0.083
o_0323	0	0	0
o_0324	0	0	0
o_0325	0.551	0.25	0.75
o_0326	1.051	1	1.125
o_0327	1.422	1.5	2
o_0328	1.711	1.75	2
o_0329	0.167	0	0.375
o_0330	0	0	0
o_0331	0.111	0	0.25
o_0333	0.373	0	1
o_0334	0.187	0	0.5
o_0335	1.505	1.35	2
o_0336	1.273	0.95	1.65
o_0337	0	0	0
o_0338	0	0	0
o_0339	0	0	0
o_0340	0.111	0	0.25
o_0341	0.111	0	0.25
o_0342	0.111	0	0.25
o_0343	0.931	0.875	1.25
o_0344	1.422	1.25	1.75
o_0345	0.076	0	0.25
o_0346	1.018	0.938	1.188
o_0347	0.893	0.5	1.75
o_0348	0	0	0
o_0349	0	0	0
o_0350	0.076	0	0.25
o_0351	0.336	0.25	0.625
o_0352	0.572	0.45	0.85
o_0353	0.44	0.25	0.5
o_0354	1.271	1.25	1.75
o_0355	0.967	0.833	1.25
o_0356	0.302	0.5	0.5
o_0357	0	0	0
o_0358	1.104	1.125	0.75
o_0359	1.076	1	1.25
o_0360	2	2	2
o_0361	0	0	0
o_0362	1	1	1
o_0363	0.151	0	0.5
o_0364	0.113	0	0.375
o_0365	0.182	0.125	0.125
o_0366	0.289	0.25	0
o_0367	0.363	0.188	0.469
o_0368	0.402	0.25	0.375
o_0369	1.422	1.5	2
o_0370	0	0	0
o_0371	2	2	2
o_0372	0.973	1	1.25
o_0373	0.111	0	0.25
o_0374	1.227	1.25	1.25
o_0375	0	0	0
o_0376	0.111	0	0.25
o_0377	0	0	0
o_0378	0	0	0
o_0379	1.044	0.5	1.75
o_0380	1.422	1.5	2
o_0381	0.032	0	0.107
o_0382	1.606	1.667	1.5
o_0383	2	2	2
o_0384	0.365	0.167	0.708
o_0385	2	2	2
o_0386	0.489	0.5	1
o_0387	0.62	0.25	1.125
o_0388	0.449	0	1.25
o_0389	0.893	0.583	1.583
o_0390	0.613	0.5	0.75
o_0391	1.478	1.375	1.5
o_0392	0.289	0.25	0
o_0393	0.22	0.125	0.25
o_0394	0.076	0	0.25
o_0395	0	0	0
o_0396	0.524	0.25	1.25
o_0397	0.363	0.208	0.542
o_0398	1.422	1.5	2
o_0399	1.636	1.75	1.75
o_0400	0.302	0.25	0.75
o_0401	0	0	0
o_0402	0.473	0.333	0.75
o_0403	0.151	0	0.5
o_0404	2	2	2
o_0405	0.738	0.25	1.25
o_0406	2	2	2
o_0407	2	2	2
o_0408	0.647	0.333	1.25
o_0409	2	2	2
o_0411	0.453	0.5	0.5
o_0412	0.111	0	0.25
o_0413	0	0	0
o_0414	0.711	0.75	1
o_0415	0.222	0	0.5
o_0416	0.518	0.125	1
o_0417	0.524	0	1
o_0418	0.056	0	0.125
o_0419	0.124	0	0.292
o_0420	1.116	1	1.667
o_0421	0.667	0.5	1
o_0422	1.422	1.5	2
o_0423	0.028	0.031	0.062
o_0424	0	0	0
o_0425	1.116	1	1.417
o_0427	0.151	0	0.5
o_0428	0	0	0
o_0429	0	0	0
o_0430	0.4	0.25	0.25
o_0431	0	0	0
o_0432	0.338	0	1
o_0433	0.738	0.25	1.25
o_0434	0.589	0.333	1.042
o_0435	0	0	0
o_0436	1.12	1	2
o_0437	2	2	2
o_0438	0.262	0	0.75
o_0439	1.422	1.5	2
o_0440	0.302	0.5	0.5
o_0441	1.298	1	1.75
o_0442	0	0	0
o_0443	0.056	0	0.125
o_0444	1.333	0.75	1.75
o_0445	0.151	0	0.5
o_0446	2	2	2
o_0447	2	2	2
o_0448	1.393	1.167	2
o_0449	0	0	0
o_0452	0.197	0.083	0.167
o_0453	2	2	2
o_0454	0.551	0.25	0.75
o_0455	0.4	0.25	0.25
o_0456	0	0	0
o_0457	0.111	0	0.25
o_0458	0.056	0	0.125
o_0459	0.111	0	0.25
o_0460	0.151	0	0.5
o_0461	0.101	0	0.333
o_0462	0.969	1	1.5
o_0463	2	2	2
o_0464	2	2	2
o_0465	0	0	0
o_0466	0	0	0
o_0467	1.182	0.75	1.75
o_0468	0.373	0	1
o_0469	0	0	0
o_0470	2	2	2
o_0471	2	2	2
o_0472	1.258	0.75	1.5
o_0473	0	0	0
o_0474	0	0	0
o_0475	0	0	0
o_0476	2	2	2
o_0477	0	0	0
o_0479	0.187	0	0.5
o_0480	0	0	0
o_0482	0	0	0
o_0483	0	0	0
o_0484	0	0	0
o_0485	0.151	0	0.5
o_0486	0.252	0.333	0.333
o_0487	1.849	2	1.5
o_0488	0.236	0	0.583
o_0489	0.4	0.25	0.25
o_0490	0.715	0.375	0.917
o_0491	1.422	1.5	2
o_0492	0.476	0.25	0.5
o_0493	0.111	0	0.25
o_0494	0.187	0	0.5
o_0495	1.698	1.5	1.5
o_0496	0.338	0	1
o_0497	0.151	0	0.5
o_0498	0.338	0	1
o_0499	1.636	1.625	2
o_0500	1.807	1.833	2
o_0501	1.189	0.875	1.75
o_0502	0.037	0	0.083
o_0503	0	0	0
o_0504	0.327	0.25	0.125
o_0505	1.161	0.917	1.583
o_0506	0	0	0
o_0507	0.619	0.125	1.167
o_0508	0.449	0	1.25
o_0509	0.187	0	0.5
o_0510	0.288	0.125	0.562
o_0511	0.032	0	0.071
o_0512	1.056	1	1.125
o_0513	0.716	0.625	0.375
o_0514	0.038	0	0.125
o_0515	0	0	0
o_0516	0	0	0
o_0517	0.151	0	0.5
o_0518	0.038	0	0.125
o_0519	0.151	0	0.5
o_0520	0.096	0.083	0
o_0521	0	0	0
o_0522	1.12	0.5	2
o_0523	0	0	0
o_0524	0.111	0	0.25
o_0525	1.422	1.5	2
o_0526	0.187	0	0.5
o_0527	0.111	0	0.25
o_0528	0.44	0.25	0.5
o_0529	0.787	0.75	1.25
o_0530	0.695	0.25	1.167
o_0531	1.528	1.5	1.562
o_0532	1.339	1.5	1.5
o_0533	1.484	1	2
o_0534	0	0	0
o_0535	0.075	0	0.2
o_0536	0	0	0
o_0537	1.159	1.083	1.25
o_0538	0	0	0
o_0539	2	2	2
o_0540	0.151	0	0.5
o_0541	2	2	2
o_0542	0.667	0.5	1
o_0543	1.422	1.5	2
o_0544	1.12	1	1.5
o_0545	1.309	1.125	2
o_0546	2	2	2
o_0547	1.746	1.688	2
o_0548	0.199	0	0.5
o_0549	0.133	0.083	0.083
o_0550	0.787	0.5	1.25
o_0551	0	0	0
o_0552	0.111	0	0.25
o_0553	0.062	0	0.083
o_0554	0	0	0
o_0555	1.656	1.5	1.833
o_0556	0.111	0	0.25
o_0557	0	0	0
o_0558	0.111	0	0.25
o_0559	0.4	0.25	0.25
o_0560	0.111	0	0.25
o_0561	0	0	0
o_0562	0.151	0	0.5
o_0563	0	0	0
o_0565	0.085	0	0.214
o_0566	0.289	0.25	0
o_0567	0.293	0.167	0.333
o_0568	1.818	1.833	1.917
o_0569	0	0	0
o_0570	0	0	0
o_0571	0.025	0	0.083
o_0572	0.076	0	0.25
o_0573	0.302	0.333	0.5
o_0574	1.2	1.125	1.125
o_0575	0.518	0.125	1
o_0576	0.111	0	0.25
o_0577	1.169	1	1.25
o_0578	0.476	0.25	0.5
o_0579	0.511	0.25	0.5
o_0580	0.496	0.333	0.75
o_0581	0.262	0	0.75
o_0582	2	2	2
o_0583	2	2	2
o_0584	1.856	1.875	2
o_0585	2	2	2
o_0586	1.856	1.875	2
o_0587	0.184	0.083	0.25
o_0588	1.222	1.2	1.25
o_0589	0	0	0
o_0590	2	2	2
o_0591	0.516	0.25	0.25
o_0592	0.662	0.25	1
o_0593	0.4	0.25	0.25
o_0594	0.364	0.25	0.25
o_0595	0.311	0.125	0.375
o_0596	1.044	0.5	1.75
o_0597	0.199	0	0.5
o_0598	0.587	0.25	0.75
o_0599	2	2	2
o_0600	0.302	0	0.5
o_0601	0.148	0	0.333
o_0602	0.922	0.75	1.125
o_0603	1.166	1	1.417
o_0604	0.056	0	0.125
o_0605	0.4	0.25	0.25
o_0606	0.711	0.75	1
o_0607	1.807	1.833	2
o_0608	0	0	0
o_0609	0.056	0	0.125
o_0610	1.271	1	2
o_0611	0.311	0.125	0.375
o_0612	0.816	0.375	1.25
o_0613	1.407	1.333	1.5
o_0614	0.111	0	0.25
o_0615	0	0	0
o_0616	0.627	0.25	1
o_0617	0.513	0.25	0.625
o_0618	0.373	0.5	0.5
o_0619	1.636	1.75	1.75
o_0620	0.516	0.25	0.75
o_0621	0.293	0.125	0.375
o_0622	0.151	0	0.5
o_0623	0	0	0
o_0624	0.076	0.25	0
o_0625	0.299	0.333	0.333
o_0626	0.111	0	0.25
o_0627	0.403	0.167	0.5
o_0628	0.289	0.25	0
o_0629	0	0	0
o_0630	1.702	1.75	1.667
o_0631	1.711	1.75	2
o_0632	0.544	0.25	1.125
o_0633	0.111	0	0.25
o_0634	2	2	2
o_0635	0.289	0.25	0
o_0636	0	0	0
o_0637	1.711	1.75	2
o_0638	0.262	0	0.75
o_0639	2	2	2
o_0640	0.4	0.25	0.25
o_0641	0.187	0	0.5
o_0642	1.258	0.75	1.5
o_0643	0.627	0.25	1
o_0644	0.596	0.5	1
o_0645	0.766	0.562	0.875
o_0646	0.289	0.25	0
o_0647	0.193	0.167	0
o_0648	0.151	0	0.5
o_0649	0	0	0
o_0650	0.289	0.25	0
o_0651	0.22	0.125	0.25
o_0652	2	2	2
o_0653	0.151	0	0.5
o_0654	0.484	0.5	0.75
o_0655	0.187	0	0.5
o_0656	0.111	0	0.25
o_0657	0.833	0.792	0.833
o_0658	0.037	0	0.083
o_0659	1.271	1	2
o_0660	1.422	1.5	2
o_0661	0.667	0.667	0.667
o_0662	1.796	1.688	1.938
o_0663	0.484	0	1.25
o_0664	0.111	0	0.25
o_0665	0.476	0.25	0.5
o_0666	0.187	0	0.5
o_0667	0.476	0.25	0.5
o_0668	0.187	0	0.5
o_0669	0.289	0.25	0
o_0670	0.711	0.75	1
o_0671	1.271	1	2
o_0672	0	0	0
o_0673	0.025	0	0.083
o_0674	0.025	0	0.083
o_0675	0.056	0	0.125
o_0676	0	0	0
o_0677	0.151	0	0.5
o_0678	0.093	0	0.25
o_0679	0	0	0
o_0681	0	0	0
o_0682	0.151	0.25	0.25
o_0683	0.551	0.5	0.5
o_0684	0.228	0	0.611
o_0685	0	0	0
o_0686	0.6	0	1.25
o_0687	0.78	0.875	0.75
o_0688	0.364	0.5	0
o_0689	0	0	0
o_0690	0	0	0
o_0691	0.076	0	0.25
o_0692	0	0	0
o_0693	0.131	0.125	0.25
o_0694	0	0	0
o_0695	2	2	2
o_0696	0.449	0	1.25
o_0697	0	0	0
o_0698	0.182	0.125	0.125
o_0699	0.111	0	0.25
o_0700	0.511	0.25	0.5
o_0701	0	0	0
o_0702	2	2	2
o_0703	0.798	0.375	1.25
o_0704	0.373	0.5	0.5
o_0705	0.662	0.5	0.75
o_0706	0	0	0
o_0707	0.111	0	0.25
o_0708	2	2	2
o_0709	0.151	0.25	0.25
o_0710	1.076	0.75	1.25
o_0711	0.378	0	0.75
o_0712	0.111	0	0.25
o_0713	0	0	0
o_0714	0.263	0	0.562
o_0715	0.751	0.75	1
o_0716	0.662	0.5	0.75
o_0717	0.947	0.667	1.583
o_0718	1.422	1.5	2
o_0719	1.333	0.75	1.75
o_0720	0.4	0.25	0.25
o_0721	0.562	0.625	0.875
o_0722	0.704	0.625	1
o_0723	2	2	2
o_0724	0	0	0
o_0725	1.016	1	0.875
o_0726	2	2	2
o_0727	1.129	1	1.25
o_0728	0	0	0
o_0729	0.6	0	1.25
o_0730	0	0	0
o_0731	0.126	0.083	0.167
o_0732	0.111	0	0.25
o_0733	0.289	0.25	0
o_0734	2	2	2
o_0735	1.484	1.312	1.812
o_0736	1	1	1
o_0737	2	2	2
o_0738	0	0	0
o_0739	0.4	0.25	0.25
o_0740	1.852	1.85	1.9
o_0741	0.496	0.5	0.375
o_0742	0.111	0	0.25
o_0743	0.636	0.25	1.25
o_0744	0.298	0.5	0.25
o_0745	1.071	0.75	1.5
o_0746	2	2	2
o_0747	0.44	0.5	0.25
o_0748	0.647	0.375	1
o_0749	0.111	0	0.25
o_0750	1.238	1.125	1.25
