## Supplementary table 1 for "Pangenome evaluation of gene essentiality in *Streptococcus pyogenes*"

### Sheet: Sheet1
Supplementary table of Major Clusters of Orthologous Gene categories
Major COG category	COG category	Description of COG category
Information storage and processing	J	TRANSLATION, RIBOSOMAL STRUCTURE AND BIOGENESIS
Information storage and processing	K	TRANSCRIPTION
Information storage and processing	L	REPLICATION, RECOMBINATION AND REPAIR
Information storage and processing	A	RNA PROCESSING AND MODIFICATION
Information storage and processing	B	CHROMATIN STRUCTURE AND DYNAMICS
Information storage and processing	Y	NUCLEAR STRUCTURE
Cellular processing and signaling	T	SIGNAL TRANSDUCTION MECHANISMS
Cellular processing and signaling	D	CELL CYCLE CONTROL, CELL DIVISION, CHROMOSOME PARTITIONING
Cellular processing and signaling	V	DEFENSE MECHANISMS
Cellular processing and signaling	U	INTRACELLULAR TRAFFICKING, SECRETION, AND VESICULAR TRANSPORT
Cellular processing and signaling	M	CELL WALL/MEMBRANE/ENVELOPE BIOGENESIS
Cellular processing and signaling	N	CELL MOTILITY
Cellular processing and signaling	O	POSTTRANSLATIONAL MODIFICATION, PROTEIN TURNOVER, CHAPERONES
Cellular processing and signaling	W	EXTRACELLULAR STRUCTURES
Cellular processing and signaling	Z	CYTOSKELETON
Metabolism	C	ENERGY PRODUCTION AND CONVERSION
Metabolism	G	CARBOHYDRATE TRANSPORT AND METABOLISM
Metabolism	E	AMINO ACID TRANSPORT AND METABOLISM
Metabolism	F	NUCLEOTIDE TRANSPORT AND METABOLISM
Metabolism	H	COENZYME TRANSPORT AND METABOLISM
Metabolism	I	LIPID TRANSPORT AND METABOLISM
Metabolism	P	INORGANIC ION TRANSPORT AND METABOLISM
Metabolism	Q	SECONDARY METABOLITES BIOSYNTHESIS, TRANSPORT AND CATABOLISM
Poor characterization	R	GENERAL FUNCTION PREDICTION ONLY
Poor characterization	S	FUNCTION UNKNOWN
