## Supplementary table 2 for "Pangenome evaluation of gene essentiality in *Streptococcus pyogenes*"

Pan-genome cluster	S119 operon	Pangenome group	in vitro ess. score	in vivo ess. score	vivo_vitro_diff	COG_category	major_COG
ahpC	o_0705	Core	0.25	1	-0.75	O	Cellular processing and signaling
clpX	o_0279	Core	0.5	1.75	-1.25	O	Cellular processing and signaling
dltD	o_0420	Core	1	2	-1	M	Cellular processing and signaling
group_1095	o_0575	Core	0	0.75	-0.75	V	Cellular processing and signaling
group_114	o_0735	Core	0.75	1.75	-1	T	Cellular processing and signaling
group_1146	o_0270	Core	0.25	1	-0.75	NU	Cellular processing and signaling
group_1160	o_0112	Core	0	1.25	-1.25	D	Cellular processing and signaling
group_1177	o_0408	Core	0	1	-1	V	Cellular processing and signaling
group_1263	o_0684	Core	0	0.75	-0.75	V	Cellular processing and signaling
group_1279	o_0275	Core	0	0.75	-0.75	T	Cellular processing and signaling
group_1547	o_0269	Core	0	1	-1	NU	Cellular processing and signaling
group_160	NA	Core	0	0.75	-0.75	V	Cellular processing and signaling
group_1649	o_0587	Core	0	0.75	-0.75	NU	Cellular processing and signaling
group_1694	o_0405	Accessory	0.25	1.25	-1	U	Cellular processing and signaling
group_1851	o_0592	Core	0.25	1	-0.75	T	Cellular processing and signaling
group_1888	o_0441	Core	0	1.5	-1.5	T	Cellular processing and signaling
group_1938	o_0333	Core	0	1	-1	M	Cellular processing and signaling
group_2127	o_0014	Core	0.75	0	0.75	T	Cellular processing and signaling
group_241	o_0533	Core	1	2	-1	D	Cellular processing and signaling
group_2423	o_0438	Core	0	0.75	-0.75	U	Cellular processing and signaling
group_3304	o_0448	Core	1	2	-1	O	Cellular processing and signaling
group_394	o_0387	Core	0	1.25	-1.25	T	Cellular processing and signaling
group_405	o_0004	Core	0	1.25	-1.25	V	Cellular processing and signaling
group_406	o_0182	Core	0	0.75	-0.75	O	Cellular processing and signaling
group_429	o_0684	Core	0	0.75	-0.75	M	Cellular processing and signaling
group_438	o_0436	Core	1	2	-1	M	Cellular processing and signaling
group_461	o_0275	Core	0.25	1	-0.75	T	Cellular processing and signaling
group_475	o_0684	Core	0	0.75	-0.75	V	Cellular processing and signaling
group_562	o_0230	Core	0.5	1.75	-1.25	V	Cellular processing and signaling
group_567	o_0230	Core	0.5	1.75	-1.25	V	Cellular processing and signaling
group_57	o_0703	Core	0	1	-1	O	Cellular processing and signaling
group_616	o_0505	Core	0.75	1.75	-1	T	Cellular processing and signaling
group_630	o_0575	Core	0.25	1.25	-1	U	Cellular processing and signaling
group_668	o_0530	Core	0	0.75	-0.75	T	Cellular processing and signaling
group_71	o_0496	Core	0	1	-1	O	Cellular processing and signaling
group_778	o_0686	Core	0	1.25	-1.25	M	Cellular processing and signaling
group_785	o_0182	Core	0	0.75	-0.75	O	Cellular processing and signaling
group_788	o_0230	Core	0.5	1.75	-1.25	V	Cellular processing and signaling
group_870	o_0488	Core	0	1	-1	T	Cellular processing and signaling
group_940	o_0145	Core	0.75	1.75	-1	O	Cellular processing and signaling
group_966	o_0408	Core	0	1.25	-1.25	V	Cellular processing and signaling
hslO	o_0033	Core	0	1	-1	O	Cellular processing and signaling
lgt	o_0180	Core	0.5	1.5	-1	M	Cellular processing and signaling
lspA	o_0259	Core	0	1	-1	MU	Cellular processing and signaling
mecA	o_0087	Core	1	2	-1	NOT	Cellular processing and signaling
murA	o_0236	Core	0.75	1.75	-1	M	Cellular processing and signaling
nrdG	o_0714	Core	0	0.75	-0.75	O	Cellular processing and signaling
pbp1b	o_0024	Core	1	1.75	-0.75	M	Cellular processing and signaling
pbp2a	o_0696	Core	0	1.25	-1.25	M	Cellular processing and signaling
pcp	o_0160	Core	0	0.75	-0.75	O	Cellular processing and signaling
rocA	o_0522	Core	0.5	2	-1.5	T	Cellular processing and signaling
rseP	o_0662	Core	0.75	1.75	-1	M	Cellular processing and signaling
shr	NA	Core	0	0.75	-0.75	M	Cellular processing and signaling
smc	o_0170	Core	0	1	-1	D	Cellular processing and signaling
speB	o_0687	Core	0.75	0	0.75	M	Cellular processing and signaling
tig	o_0643	Core	0.25	1	-0.75	D	Cellular processing and signaling
trxA	o_0610	Core	1	2	-1	O	Cellular processing and signaling
typA	o_0501	Core	1.25	2	-0.75	T	Cellular processing and signaling
vicK	o_0169	Core	0.25	1	-0.75	T	Cellular processing and signaling
yajC	o_0663	Core	0	1.25	-1.25	U	Cellular processing and signaling
addA	o_0241	Core	1	2	-1	L	Information storage and processing
efp	o_0603	Core	1.25	2	-0.75	J	Information storage and processing
greA	o_0107	Core	0.5	1.75	-1.25	K	Information storage and processing
group_1057	o_0022	Core	0.25	1.25	-1	K	Information storage and processing
group_1119	o_0094	Core	0.75	1.75	-1	K	Information storage and processing
group_1215	o_0433	Core	0.25	1.25	-1	K	Information storage and processing
group_1235	o_0508	Core	0	1.25	-1.25	K	Information storage and processing
group_1354	o_0143	Core	0	1	-1	K	Information storage and processing
group_1378	o_0396	Core	0.25	1.25	-1	K	Information storage and processing
group_1911	o_0172	Core	0.5	1.25	-0.75	L	Information storage and processing
group_2039	o_0703	Core	0.75	1.5	-0.75	K	Information storage and processing
group_2183	o_0432	Core	0	1	-1	J	Information storage and processing
group_237	o_0467	Core	0.75	1.75	-1	JKL	Information storage and processing
group_2405	o_0105	Core	0.25	1	-0.75	L	Information storage and processing
group_2420	o_0507	Core	0.25	1.25	-1	K	Information storage and processing
group_260	o_0468	Core	0	1	-1	J	Information storage and processing
group_3029	o_0004	Core	1	2	-1	J	Information storage and processing
group_3232	o_0262	Core	0	1	-1	L	Information storage and processing
group_3315	o_0490	Core	0	1.5	-1.5	L	Information storage and processing
group_3496	NA	Core	1	2	-1	J	Information storage and processing
group_3618	o_0530	Core	0.5	1.5	-1	K	Information storage and processing
group_585	o_0444	Core	0.75	1.75	-1	L	Information storage and processing
group_649	o_0417	Core	0	1	-1	K	Information storage and processing
group_797	o_0259	Core	0	0.75	-0.75	K	Information storage and processing
group_906	o_0490	Core	0.75	1.75	-1	J	Information storage and processing
group_941	o_0750	Core	0.25	1	-0.75	K	Information storage and processing
miaA	o_0298	Core	0	1	-1	J	Information storage and processing
mutM	o_0156	Core	0	1.5	-1.5	L	Information storage and processing
mutS	o_0722	Core	1	2	-1	L	Information storage and processing
nrdR	o_0104	Core	0.25	1	-0.75	K	Information storage and processing
pnp	o_0657	Core	0.75	1.75	-1	J	Information storage and processing
polA	o_0055	Core	1	2	-1	L	Information storage and processing
recA	o_0719	Core	0.75	1.75	-1	L	Information storage and processing
recF	o_0743	Core	0.5	1.25	-0.75	L	Information storage and processing
recG	o_0596	Core	0.5	1.75	-1.25	L	Information storage and processing
recO	o_0008	Core	0	0.75	-0.75	L	Information storage and processing
recR	o_0472	Core	0.75	1.5	-0.75	L	Information storage and processing
rlmB	o_0655	Core	0	1	-1	J	Information storage and processing
rnr	o_0159	Core	0.5	1.5	-1	J	Information storage and processing
rplI	o_0735	Core	0.5	1.5	-1	J	Information storage and processing
rpmB	o_0638	Core	0	0.75	-0.75	J	Information storage and processing
rpoE	o_0642	Core	0.75	1.5	-0.75	K	Information storage and processing
rpsO	o_0659	Core	1	2	-1	J	Information storage and processing
rsmD	o_0505	Core	0	1	-1	L	Information storage and processing
rsmH	o_0547	Core	1.25	2	-0.75	J	Information storage and processing
spxR	o_0434	Core	0	1.25	-1.25	K	Information storage and processing
treR	o_0711	Core	0	0.75	-0.75	K	Information storage and processing
whiA	o_0209	Core	0	1.25	-1.25	K	Information storage and processing
ychF	o_0003	Core	0.75	1.5	-0.75	J	Information storage and processing
adhE	o_0015	Core	0.25	1	-0.75	C	Metabolism
arcA	o_0507	Core	0.25	1.25	-1	E	Metabolism
arcA	o_0507	Core	0.25	1.25	-1	E	Metabolism
arcC	o_0507	Core	0	1.25	-1.25	E	Metabolism
arcC	o_0507	Core	0	1.25	-1.25	E	Metabolism
argF	o_0507	Core	0	1.25	-1.25	E	Metabolism
argF	o_0507	Core	0	1.25	-1.25	E	Metabolism
aroA	o_0434	Core	0	1.25	-1.25	E	Metabolism
aroC	o_0252	Core	0	0.75	-0.75	E	Metabolism
aroD	o_0252	Core	0	0.75	-0.75	E	Metabolism
citF	o_0367	Accessory	0.25	1	-0.75	H	Metabolism
cls	o_0379	Core	0.5	1.75	-1.25	I	Metabolism
cmk	o_0249	Core	1	1.75	-0.75	F	Metabolism
dltA	o_0420	Core	1.25	2	-0.75	Q	Metabolism
dltC	o_0420	Core	1	2	-1	IQ	Metabolism
folB	o_0335	Core	1	2	-1	H	Metabolism
folE	o_0335	Core	1.25	2	-0.75	F	Metabolism
folK	o_0335	Core	1	2	-1	H	Metabolism
glgP	o_0416	Core	0	0.75	-0.75	G	Metabolism
glnA	o_0632	Core	0	1.25	-1.25	E	Metabolism
group_1026	o_0389	Core	0.5	1.5	-1	P	Metabolism
group_1036	o_0617	Core	0.25	1	-0.75	E	Metabolism
group_1049	o_0545	Core	1.25	2	-0.75	E	Metabolism
group_1058	o_0022	Core	0.25	1.25	-1	P	Metabolism
group_1144	o_0217	Accessory	0	0.75	-0.75	P	Metabolism
group_1218	o_0434	Core	0	1.25	-1.25	E	Metabolism
group_1299	NA	Core	0	0.75	-0.75	G	Metabolism
group_1647	o_0352	Core	0	1.25	-1.25	F	Metabolism
group_1947	NA	Core	0	1	-1	G	Metabolism
group_1967	o_0088	Core	0.25	1.25	-1	C	Metabolism
group_197	o_0419	Accessory	0	0.75	-0.75	G	Metabolism
group_2097	o_0069	Core	0	1.25	-1.25	F	Metabolism
group_2251	o_0355	Core	0	0.75	-0.75	E	Metabolism
group_2954	o_0671	Core	1	2	-1	F	Metabolism
group_303	o_0597	Core	0	0.75	-0.75	P	Metabolism
group_321	o_0308	Core	1	1.75	-0.75	C	Metabolism
group_321	o_0308	Core	1	1.75	-0.75	C	Metabolism
group_463	o_0088	Core	0.25	1.25	-1	E	Metabolism
group_48	o_0388	Core	0	1.25	-1.25	E	Metabolism
group_494	o_0028	Core	1	2	-1	F	Metabolism
group_543	o_0336	Core	0.75	1.75	-1	P	Metabolism
group_584	o_0163	Core	0.25	1	-0.75	E	Metabolism
group_596	o_0336	Core	0.75	1.75	-1	P	Metabolism
group_682	o_0266	Core	0.5	1.25	-0.75	C	Metabolism
group_687	o_0310	Core	0.5	1.75	-1.25	H	Metabolism
group_705	o_0344	Core	1.25	2	-0.75	F	Metabolism
group_733	o_0448	Core	1	2	-1	F	Metabolism
group_784	NA	Core	0	1	-1	E	Metabolism
group_827	o_0144	Core	1.25	2	-0.75	P	Metabolism
group_848	o_0389	Core	0.5	1.5	-1	P	Metabolism
group_894	NA	Core	0	0.75	-0.75	HP	Metabolism
group_895	o_0545	Core	1	2	-1	P	Metabolism
group_922	o_0580	Core	0.25	1	-0.75	G	Metabolism
group_933	o_0282	Core	0.75	1.75	-1	F	Metabolism
group_956	o_0336	Core	0.5	1.5	-1	P	Metabolism
guaB	o_0745	Core	0.75	1.5	-0.75	F	Metabolism
lpdA	o_0308	Core	0.75	1.75	-1	C	Metabolism
malQ	o_0416	Core	0.25	1.25	-1	G	Metabolism
perR	o_0056	Core	0	0.75	-0.75	P	Metabolism
pflA	o_0117	Core	0	1.25	-1.25	C	Metabolism
pflB	o_0616	Core	0.25	1	-0.75	C	Metabolism
phoU	o_0389	Core	1	2	-1	P	Metabolism
proB	o_0548	Core	0	1	-1	F	Metabolism
pstA	o_0389	Core	0.5	1.5	-1	P	Metabolism
pstB	o_0389	Core	0.5	1.5	-1	P	Metabolism
pstC	o_0389	Core	0.5	1.5	-1	P	Metabolism
pta	o_0346	Core	0.5	1.25	-0.75	C	Metabolism
purB	o_0011	Core	0	1.25	-1.25	F	Metabolism
purR	o_0080	Core	0	1.25	-1.25	F	Metabolism
pyrR	o_0260	Core	0.25	1	-0.75	F	Metabolism
tkt	o_0550	Core	0.5	1.25	-0.75	G	Metabolism
treP	o_0710	Core	0	0.75	-0.75	G	Metabolism
yqeK	o_0093	Core	1	2	-1	H	Metabolism
group_1880	o_0061	Core	1	2	-1	FJ	Mix
group_3032	o_0179	Core	0.25	1.25	-1	KT	Mix
group_881	o_0095	Core	1	2	-1	ET	Mix
group_926	o_0241	Core	0	1	-1	ET	Mix
group_1001	o_0555	Core	0.5	1.5	-1	S	Poor characterization
group_1016	o_0299	Core	0	0.75	-0.75	S	Poor characterization
group_1037	o_0657	Core	1.25	0.5	0.75	S	Poor characterization
group_1183	o_0246	Core	0.25	1.25	-1	S	Poor characterization
group_1210	o_0425	Core	1	1.75	-0.75	S	Poor characterization
group_1343	o_0275	Core	0	0.75	-0.75	S	Poor characterization
group_1409	o_0314	Core	0	1	-1	S	Poor characterization
group_1533	o_0106	Core	1.25	2	-0.75	-	Poor characterization
group_1560	NA	Accessory	0	0.75	-0.75	S	Poor characterization
group_1646	o_0224	Core	1.25	2	-0.75	S	Poor characterization
group_1692	o_0101	Core	0.25	1	-0.75	S	Poor characterization
group_1737	o_0612	Core	0.75	1.5	-0.75	S	Poor characterization
group_1754	o_0060	Core	0	0.75	-0.75	S	Poor characterization
group_1778	o_0147	Core	0.75	1.5	-0.75	S	Poor characterization
group_1805	o_0112	Core	0	0.75	-0.75	S	Poor characterization
group_1850	o_0046	Core	1	2	-1	S	Poor characterization
group_1872	o_0684	Core	0	0.75	-0.75	-	Poor characterization
group_1920	o_0247	Core	1.25	2	-0.75	S	Poor characterization
group_1954	o_0284	Core	0.25	1.25	-1	-	Poor characterization
group_2005	o_0645	Core	0	0.75	-0.75	S	Poor characterization
group_2158	o_0344	Core	0.5	1.25	-0.75	S	Poor characterization
group_2196	o_0743	Core	0	1.25	-1.25	S	Poor characterization
group_2279	o_0180	Core	0	0.75	-0.75	S	Poor characterization
group_2346	o_0177	Core	0	0.75	-0.75	-	Poor characterization
group_2357	o_0501	Core	0.5	1.5	-1	S	Poor characterization
group_2413	o_0729	Core	0	1.25	-1.25	S	Poor characterization
group_2438	o_0510	Core	0.25	1.25	-1	S	Poor characterization
group_2483	o_0174	Core	0	0.75	-0.75	S	Poor characterization
group_2502	o_0581	Core	0	0.75	-0.75	S	Poor characterization
group_2608	o_0246	Core	0	0.75	-0.75	S	Poor characterization
group_265	o_0384	Core	0.25	1	-0.75	S	Poor characterization
group_2675	NA	Accessory	0	1	-1	-	Poor characterization
group_2799	o_0612	Core	0	1	-1	-	Poor characterization
group_2817	o_0717	Core	0.5	1.5	-1	S	Poor characterization
group_2837	o_0498	Core	0	1	-1	S	Poor characterization
group_2839	NA	Accessory	0	0.75	-0.75	S	Poor characterization
group_285	o_0507	Core	0	1.25	-1.25	S	Poor characterization
group_285	o_0507	Core	0	1.25	-1.25	S	Poor characterization
group_3064	o_0717	Core	0	1.25	-1.25	S	Poor characterization
group_3400	o_0236	Core	0.5	1.75	-1.25	S	Poor characterization
group_3401	o_0397	Core	0	0.75	-0.75	S	Poor characterization
group_3507	o_0420	Core	1	2	-1	S	Poor characterization
group_3567	o_0347	Core	0.5	1.75	-1.25	-	Poor characterization
group_3594	o_0499	Core	1.25	2	-0.75	S	Poor characterization
group_404	o_0246	Core	1	2	-1	S	Poor characterization
group_422	o_0079	Core	0	1.25	-1.25	S	Poor characterization
group_46	o_0748	Core	0	0.75	-0.75	S	Poor characterization
group_605	o_0384	Core	0.25	1	-0.75	S	Poor characterization
group_676	o_0305	Core	0	0.75	-0.75	S	Poor characterization
group_692	NA	Core	0.25	1	-0.75	S	Poor characterization
group_737	o_0312	Core	0.5	1.25	-0.75	S	Poor characterization
group_738	o_0384	Core	0	1	-1	S	Poor characterization
group_744	o_0220	Core	1	1.75	-0.75	S	Poor characterization
group_763	o_0714	Core	0	1	-1	S	Poor characterization
group_801	o_0074	Core	0.5	1.5	-1	S	Poor characterization
group_959	o_0499	Core	1.25	2	-0.75	S	Poor characterization
liaF	o_0530	Core	0.25	1.25	-1	S	Poor characterization
rimP	o_0568	Core	1.25	2	-0.75	S	Poor characterization
thiT	o_0187	Core	0.5	1.5	-1	S	Poor characterization
